# Infant gut bacteriophage strain persistence during the first three years of life

**DOI:** 10.1101/2023.08.07.552389

**Authors:** Yue Clare Lou, LinXing Chen, Adair L. Borges, Jacob West-Roberts, Brian A. Firek, Michael J. Morowitz, Jillian F. Banfield

## Abstract

Bacteriophages are key components of gut microbiomes, yet the phage colonization process in the infant gut remains uncertain. Here, we established a large phage sequence database and used strain-resolved analyses to investigate phage succession in infants throughout the first three years of life. Analysis of 819 fecal metagenomes collected from 28 full-term and 24 preterm infants and their mothers revealed that early-life phageome richness increased over time and reached adult-like complexity by age three. Approximately 9% of early phage colonizers, mostly maternally transmitted and infecting *Bacteroides*, persisted for three years and were more prevalent in full-term than in preterm infants. Although rare, phages with stop codon reassignment were more likely to persist than non-recoded phages and generally displayed an increase in in-frame re-assigned stop codons over three years. Overall, maternal seeding, stop codon reassignment, host CRISPR-Cas locus prevalence, and diverse phage populations contribute to stable viral colonization.
