## Supplementary material for "Infant gut bacteriophage strain persistence during the first three years of life": Table S3

### Sheet: TableS3b_phage_persisters_host
Host_genus	phage_persister_enrichment_pvalue	phage_persister_enrichment_q
Bacteroides	3.96809e-20	9.52342e-19
Bifidobacterium	2.28024e-05	0.000173888
Parabacteroides	1.65277e-06	1.98333e-05
Phocaeicola	2.89814e-05	0.000173888
Collinsella	4.25963e-05	0.000204462
