## Supplementary material for "Infant gut bacteriophage strain persistence during the first three years of life": Table S4

### Sheet: TableS3a_bacterial_persisters
genus	bacterial_persister_enrichment_pvalue	bacterial_persister_enrichment_q
Bacteroides	3.87204e-17	6.96967e-16
Collinsella	6.20943e-05	0.000558848
Phocaeicola	0.000594283	0.0035657
Megasphaera	0.00128266	0.00577198
Parabacteroides	0.00256354	0.00922875
