## Supplementary material for "Infant gut bacteriophage strain persistence during the first three years of life": Table S5

### Sheet: TableS5
phage_genome	pred_code	gene	aa_len	num_mutations	num_mutation (gene length normalized)	protein_clustering_subfam_pfam	protein_clustering_subfam_pfam_acc	winning_hmmsearch_description	winning_hmmsearch_accession	winning_hmmsearch_full_eval	blastp_annot	Functional_categorization	subfamily	family	aa_seq
L5_057_000G1_scaffold_276.fna	15	L5_057_000G1_scaffold_276_83	79	11	0.0464135	Peptidase_M15_3	PF08291.11	peptidase	pVOG0352	5.3e-05	endolysin	Packaging,Injection&Assembly	subfam02260	fam01110	MCQLVKSKSSIYLSAHCLGKAIDFNIKDLDSNTVNNIVRQNAELFEYPIRLEANTDGWSHIDVYQPKDSSKKLLEFNG*
L3_133_361G1_scaffold_248_extended_partial_1	11	L3_133_361G1_scaffold_248_extended_partial_1_26	333	45	0.045045	Phage_integrase	PF00589.22	sp|O10330|VLF1_NPVOP Very late expression factor 1	VOG00046	1.4e-30		DNA_metabolism,Regulation&Recombination	subfam28098	fam00009	MQIKEKDYKFISSLSQWIIGFLEEKHRLGYKYEREYFELKNLDRFSLNYDCIDRLPRELVLAWTQRQANHSPQTTHSKVNLIRQLAMFMSRNGCEVYLYPNSMIPKRTYEHSPYIFSHDEIRRVFKTIDSLSPSCFSIRRHLILPLLFRLLYCCGLRASEALNLKVSDIDFEHGVIFIHDAKDYRDRLIPLNQDLYQRCMDYKEYVLSGFGPEGYFFPAPDGLSYHIFTIRKTFRDILWNSGISYGGRNVGPRLHDLRHTFAVHSLQKLLEEGKRPAEVLPILSTYMGHKTYKGTSKYLHLTSELYPEILEKMEAAFGGLLPERVEADEQTD*
L5_057_000G1_scaffold_276.fna	15	L5_057_000G1_scaffold_276_87	343	39	0.0379009	MatK_N	PF01824.18	REFSEQ gp20 protein	VOG17529	1.9e-90	Reverse transcriptase	DNA_metabolism,Regulation&Recombination	subfam24558	fam00135	MKKFKNLYQKITDLDNIKLAHHNARKNKTHRDDVKKVDADIEGFCKQIQDMLVNHTYKTSEYFTFKLYEPKERIIFKLPYFPDRIVHHAIMNIMEPLWINQMIPQTYSCIKKRGIHKVLKQIQHDLKDRENTKYCLKIDIRKFYPSVDHDTLKQIIRIKIADRELLQLLDEIIDSSDGVPIGNYLTQFFANLYLSYFDHWVKEDKNIKYYYRYADDIVILYKDKKSLQTLLRDIKQYLKDNLKLQLKNNYQVFPVESRSIDFVGYKIYHNYTLVRKALKKRYCKKNSKLYRRNTNYKYYRRKMASYIGWFKHANCYSLLNKTIKHKELLDYLDIRKGNRTYE*
L5_057_000G1_scaffold_276.fna	15	L5_057_000G1_scaffold_276_95	222	19	0.0285285						virion structural protein	Structure	subfam76225	fam03064	MTLNELCDDVLLEARNNNIGESEKLSRYQIMLWIKTYRAYLLKQKLDRGEQLDQIFYQTIRMHLDKIEEDPGHAEYQGDKELPTLLGTKLTTSVITVKDAYGNIIQLGSETKMKFQKYRKYTCKDYIAYVKGNRIYVEGDANQLEYIDVEIIAEDPTEDKLCYNPDKDEYPLPAYMWGTVKQLIFTKDFLTMRQQVSDTTNDSKDDTQNVMNQNVNRSIRR*
L4_079_088G1_scaffold_151	15	L4_079_088G1_scaffold_151_85	133	10	0.0250627							Unknown	subfam26459	fam00286	MFEQVKDYKSACKVLGIKPIDKRRKLEEHVLLYIQLCTITQAINFIANGNKPWIPEYKQSKLIKTWYSWWHIDWDKIKDGSLAGLFGLHSRDGLGYACADVGTHLRFINKEAAEYAAKTFQPLYMKHIFGID*
L3_133_361G1_scaffold_248_extended_partial_1	11	L3_133_361G1_scaffold_248_extended_partial_1_27	341	24	0.0234604			tyrosine recombinase XerC	TIGR02224	3.3e-60		DNA_metabolism,Regulation&Recombination	subfam03352	fam51660	MNKPTDFARSLADYFTNYLAGQRNLSINTIRSYRDTFCLLLTYLEEEQNCSPEKVQLSRLTDQTINEFMAWLEDKRHNSISTRNQRLAAVHAFFRYLQLNRPDMLLQCQKILSIRMKKHEKAVVNYLSEDSLKNLLARPDQTTNYGRRDAALLCVLYDTGARVQELIDLSVRDVRLDEPSVIRLTGKGRKTRTVPILHPTAIILKSYMERHGLNPQRNPDQALFCNHQGKRLTRPGVTYILKKYANELQADGNLSNESVTPHVMRHTKAMHLLRANVDLHYIRDFLGHIDITTTEVYAKADAEMKRAAFEKADIGISTNEITSWQKNDDLLSWLTSLGQK*
L4_082_000G1_scaffold_448	11	L4_082_000G1_scaffold_448_56	43	3	0.0232558							Unknown	subfam38978	fam02627	MTSEIDKLKHFHVENYSGTNFTDDLNDGEEFLYTTIRCKTAT*
L5_057_000G1_scaffold_276.fna	15	L5_057_000G1_scaffold_276_75	329	21	0.0212766							Unknown	subfam05963	fam03658	MITRVDTVLIGKKCPAAYTTVDALAKGDVALFDQNKALITTAANAVNASTVYVGVAGDNMTITLPNGTTATTTKRMVEYSNAIQKASKPSYVMGDYKAPVAEKIEIDLTSAKPVIGHRYVLRIVYKDLYEAPGQFTHTYETVATSEVADDLGNALLKKINKHANRRVSATFANRKLTLTAMEKDDNEGVNSLNEYSVVSMEASLYVTIPGALLSNVPEAVAGATIKKTAGHPGKGYWKQVRDMEVRMLGYKGHVFTDAYPAIEPKRNVEEGSTYDYFTIENDNLYLSPDNQYIKTTPLTTEVYVEHAEGNKTSVFAKALKAFITGKAE*
L5_057_000G1_scaffold_276.fna	15	L5_057_000G1_scaffold_276_67	393	25	0.0212044							Unknown	subfam11745	fam04107	MEREAFRQRMQQYKQARENNPQLKYWDWKKYADGGTIDEDPPQSTSERPITNFDPKGDPYNPTYGYNPGAGYVSNSDPLGSLYVEGALLNPVFKLAGNAVSNVARGLTKYSSKYVPEVRRTVQDKINSLFRREAEDKARTYKLYDDAIESRNRIIEDLYSNPAYMERARQIQNTYGDNYAKVYEDIINQYNTNYWNLPNPVIKQLDAKAKMQAKDAAVNRYITRRQPAGYDDFEYQINRNLTEIDYPTTRHELGHYVDFNLAKSSNPDYSNSMFAELKRDLSKQKNPLFPDKTDYYSKGTEQKSYMNTLREYMFKNGMINNIGDKVTSRQIKKAIRSLPKDMRSIEAAYLQFATPGQYTKWFNKIPLLGTYPIVNKQFYNYEEDKDKARKQR*
L4_082_000G1_scaffold_448	11	L4_082_000G1_scaffold_448_66	50	3	0.02							Unknown	subfam27490	fam00054	MTVKELIETLKTCDEDKLVLVEDTEYKEFQAIDVEPVDDRFVIITTTIK*
L5_013_000M1_scaffold_63_1.fna	11	L5_013_000M1_scaffold_63_1_13	102	6	0.0196078	DUF3853	PF12964.7	Protein of unknown function (DUF3853)	PF12964.10	1.6e-18		Unknown	subfam18864	fam00004	MADLNTRLIDLTAGELLELIGKGQSPRIEVDVTKDPNKKYVYGRAGIAELFKCSKTTASRIKQSGLIDGAYRQVGRLIIVDAEKALELAAKRAKKSNNRNK*
L3_133_361G1_scaffold_248_extended_partial_1	11	L3_133_361G1_scaffold_248_extended_partial_1_25	412	22	0.0177994	Phage_int_SAM_6 Phage_integrase	PF18644.1|PF00589.22	tyrosine recombinase XerD	TIGR02225	1.6e-35		DNA_metabolism,Regulation&Recombination	subfam39910	fam00009	MNNHNHQSDSALYSLMLGAENELRKLNYSDSTIRHRWEVWKRYLKFSMKEDFQQQDWHDFLKQVYGIEEIQGELTRNQRTAREAFQTLYQFYKDGRLQHWSLVRTDTETIPAPFCTIADLFLQHLKTNGYVPSTISDYARTLRRLTKFLQQEQVESFRLLKPEYITPFIATVASYHGRSVAALLSELRQFFRYLYLNGHHEKDLSLFIPKSNILRSREHLPSIWSPEDLEKILDCVDIGNPIGKRDYAIILMVARLGLRVRDIIHMKYENIKWEKNCIELVQFKTKQPLTLPLFEDVGNAVIDYLKNGRPESPVPNIFICHRVPYNAFNENNRLYQMLNNYIYKAGIVVTPEKSHGMHTLRHSLATELLKREVPLPVISEILGHQRVETTANYLRVDTE…
L4_072_000G1_scaffold_15018_extended_partial_1	11	L4_072_000G1_scaffold_15018_extended_partial_1_44	169	9	0.0177515			Protein of unknown function (DUF805)	PF05656.17	8.6e-20		Unknown			MFKAPFSFDGRIRRIEYFLSGIIGGIVSSIAWALGVGTFILGAASGSAGGSVFGLLIGLAAMIASIWFSLAQGVKRLHDLNKSGWLILLCCVPIIGWIFALYMLFADGTVGPNPYGADPKNRMPYQAQPASVNVTVNVSREEVKVDKPVEDAPAPAEAPAEENKEKAE*
L4_019_604G2_scaffold_276_extended_partial_1	11	L4_019_604G2_scaffold_276_extended_partial_1_68	189	10	0.0176367							Unknown	subfam25213	fam01338	MRYKLPIDRSVNRLVPHYLSGRRFILFVQSCLYPLQSLNERFRTFARERHIEARMTSQVIYFEWFLNYRFGKYIKDGKDRIFIKDSTSVGVDLYHEGAEYQRPFTVWYNGEQVTTDNEAERPRPFYLLAEEKLINKVSFMVCVPPVTIPPRELVYMLSYVVNTYKTAGKTYLIKIDEDEYTPNKNTGQ*
L5_057_000G1_scaffold_276.fna	15	L5_057_000G1_scaffold_276_45	230	12	0.0173913							Unknown	subfam35505	fam04905	MLSKLISAEKRTRTNGEEFYVCTFSYSQGAKDAPTFITIGGVKVLNPQAAAIRNINLVKCLFPTEDETAKAYKKNLDRFIKCMESDSKTFTTKKGEVVKLSDCEFSLPLVYKTLPVSEVLGVSKIYYADANGEQKELTQLNAVGYSRLEMIVDEKTGEITDYKDSNEWDNDLNGGTYIEVITRNANANIANGSYWYEKRVNKPEANESVGNPVSEPEKNQQVDNDDDDE*
L4_082_000G1_scaffold_448	11	L4_082_000G1_scaffold_448_57	96	5	0.0173611							Unknown	subfam60683	fam01272	MMVKNFFILQLGVKQQHDINKGWMPKPTQIIDCVEVEISPDNWIMAVDINNIDLIKLDINYNIQWKECSCLKGIRLEDVTVELEEEAYEEMRNNK*
L5_057_000G1_scaffold_276.fna	15	L5_057_000G1_scaffold_276_88	173	9	0.017341	Phage_holin_4_1	PF05105.12	Phage_holin_4_1	PF05105.12			Lysis	subfam67345	fam00089	MNLARRIFANGYQSIVGWLTGIATILAPAAPLIGVSFLFIILDLIYGYKVCRQVTHNSYFESGKFWSTIEKLGFAAIMIAGFTLLDKFIFMTYADLVLAKVAAGAVCFAEIISLLESRKALKPNSLVTRLFTKIIKSKAEKYLDVDITDILEEQNTITNDTNTDKSSKKINK*
L4_082_000G1_scaffold_448	11	L4_082_000G1_scaffold_448_27	102	5	0.0163399							Unknown	subfam24493	fam04897	MKVHRIITTIEVENDNSITSVELTKLHPTNDCILLAITNITTNGNAEDITKIYDSVNKSRLGITGKLKSIARTIDNNLDNYDYNVVADDNSTNEINDDLLL*
L5_057_000G1_scaffold_276.fna	15	L5_057_000G1_scaffold_276_84	110	5	0.0151515							Unknown	subfam02966	fam40548	MEKETILYNILYVDNKARTIIPEVVNAWNLTPHRFIKSGETVSIDINRTLYIIKGFSSSDYVHIDVKQDRIDITLDPNDTNATRQARVSLNISDPTGTHKLLQFVIHQN*
L5_057_000G1_scaffold_276.fna	15	L5_057_000G1_scaffold_276_57	110	5	0.0151515			dATP/dGTP diphosphohydrolase, N-terminal	PF18909.3	9.1e-27		DNA_metabolism,Regulation&Recombination	subfam08712	fam00514	MENDGKKYDCGKVRMDLVPLDVVENIGKVLTYGAQKYSDNSWQNLPDFWKRYKAALLRHLTAIDKGELIDPESGLPHIDHVLCNTVFLDWGFHHGKAISINTKDIEQDE*
L5_057_000G1_scaffold_276.fna	15	L5_057_000G1_scaffold_276_91	309	14	0.0151025						outer capsid protein/viral fiber	Structure	subfam09662	fam00998	MRTMYEPEKILVQNAGIDPGVAALLQNANKGNMDPAALMAMMNNGGFGGNGGWWWIWIILIFFCWGGFGGNGFGRGSDDASRLASQLNTDTNTSLLMQAIQGNKDAISSLSNTLSCDINAVQTALNTINTSVSQIACDTKLASCEVINAITSGNANLASQLANCCCQTQRSIDSVNLNLTQMNADNRLSICQQTNTLQNAITGGFNNLMTDNASKFNVIGAKIDAQTQMINDKFCQLEMREMQNKIDTLRAEKSALELGLSQSAQTANIVNQLRPCPVPAYLTCNPFGCNGGFTGYGYGYNDGCGCSC*
L5_057_000G1_scaffold_276.fna	15	L5_057_000G1_scaffold_276_100	656	28	0.0142276						gp34; likely involved in tail formation	Structure	subfam13476	fam04232	MITENLSFLMLKQLIDIQCYNMKTKKLKRVPQYAFGADAISNWGNMSGVDKANVVTQGVSAVGSMIGNATSGKKPTAAGVIGGIGSGAAMGASIGGPWGAVIGGAIGGITSSIGSGGSVNEQTGEYELPSGIAGLFGHSKSYIRNKAGRIKNGIQARQMSEQIAADYYQENGYNELSLSKGGVVPSTMAYLDDGEMLRTPDGTIGSIPEEGKPTDSNLLNVPVGTQVLSDKIKVPGTNKTFAEMGKKLMKKSNKKANNIYAENSQMLNERNNQIAYQALLDQQEALKSKKIKKNTAAYADGTRGIKPYGYNKNMSDFKYWDPNKNNYTQDYLNWVNSITDQDVKDIYGGKYGDMSTYLGKNKGVIPTVEQARSLMTDRKYGDWHKIGQAYVDSRSNQSS…
