## Supplementary material for "Infant gut bacteriophage strain persistence during the first three years of life": Table S6

### Sheet: TableS6
phage_genome	pred_code	gene	aa_len	num_mutations	num_mutation (gene length normalized)	protein_clustering_subfam_pfam	protein_clustering_subfam_pfam_acc	winning_hmmsearch_description	winning_hmmsearch_accession	winning_hmmsearch_full_eval	blastp_annot	Functional_categorization	subfamily	family	aa_seq
L4_079_000M2_scaffold_2470	11	L4_079_000M2_scaffold_2470_12	79	15	0.0632911							Unknown	subfam49562	fam22170	MSVKVNNIDDIAFIFSFKEIAKRAKVWKETLECACNLFEHEFGCENCPLVLYCSDTHQMMDDINDIVYSEQREVKKWK*
L1_007_000M1_scaffold_130	11	L1_007_000M1_scaffold_130_53	38	7	0.0614035							Unknown	subfam74064	fam04606	MNMVLLTFGLVALMLSKIVLLMLLLVFNLEMLIINIK*
L5_057_000G1_scaffold_276.fna	15	L5_057_000G1_scaffold_276_75	329	52	0.0526849							Unknown	subfam05963	fam03658	MITRVDTVLIGKKCPAAYTTVDALAKGDVALFDQNKALITTAANAVNASTVYVGVAGDNMTITLPNGTTATTTKRMVEYSNAIQKASKPSYVMGDYKAPVAEKIEIDLTSAKPVIGHRYVLRIVYKDLYEAPGQFTHTYETVATSEVADDLGNALLKKINKHANRRVSATFANRKLTLTAMEKDDNEGVNSLNEYSVVSMEASLYVTIPGALLSNVPEAVAGATIKKTAGHPGKGYWKQVRDMEVRMLGYKGHVFTDAYPAIEPKRNVEEGSTYDYFTIENDNLYLSPDNQYIKTTPLTTEVYVEHAEGNKTSVFAKALKAFITGKAE*
L5_057_000G1_scaffold_276.fna	15	L5_057_000G1_scaffold_276_83	79	11	0.0464135	Peptidase_M15_3	PF08291.11	peptidase	pVOG0352	5.3e-05	endolysin	Lysis	subfam02260	fam01110	MCQLVKSKSSIYLSAHCLGKAIDFNIKDLDSNTVNNIVRQNAELFEYPIRLEANTDGWSHIDVYQPKDSSKKLLEFNG*
L1_007_000M1_scaffold_130	11	L1_007_000M1_scaffold_130_19	88	11	0.0416667	Thioredoxin_4	PF13462.6	Thioredoxin_4	PF13462.6			Packaging,Injection&Assembly	subfam74851	fam06356	MKKLILFYLPDCNVSKLFEERLHKALALPEFAGRFNLIRHNLYTDTGRQEARSIGISDAPAAYCNGYVLRGLQSDYTFRRYLRKLLE*
L4_101_000M1_scaffold_1008	11	L4_101_000M1_scaffold_1008_18	94	10	0.035461							Unknown	subfam31229	fam01864	MAAKRPYLDDLQTARLWAKIKALVSPLSTRLTTLEGQVQTNTTDLSSLATRVRTLELKYDTNVTGNSWSVAFTSLSGVVVTGVWNESQGRIEF*
L5_101_000M1_scaffold_1256.fna	11	L5_101_000M1_scaffold_1256_3	76	8	0.0350877	PyocinActivator	PF11112.8	Helix-turn-helix domain	PF12728.10	1.7e-07		DNA_metabolism,Regulation&Recombination	subfam14980	fam00004	MKKGELRELYQMMFPEYPDIVTVKDLREMLGISRKLAYKLIDYGYIHAVKIGTTLKIPKISVINYVMEKEVKKVG*
L5_101_000M1_scaffold_1079_1.fna	11	L5_101_000M1_scaffold_1079_1_84	67	7	0.0348259			sp|O10330|VLF1_NPVOP Very late expression factor 1	VOG00046	1.4e-14		DNA_metabolism,Regulation&Recombination	subfam60309	fam00009	IRIHDLRHSHISLLIDMGFSAVAIADRVGHESIDITYQYAHLFPSKQTEMADRLDDLGKGEIANVS*
L5_057_000G1_scaffold_276.fna	15	L5_057_000G1_scaffold_276_68	58	6	0.0344828							Unknown	subfam53693	fam01923	MKKIKIKPENRGKFNATKKKTGKTTEELTHSKNPVTRKRAIFAQNAAKWNKGKKKKK*
L5_101_000M1_scaffold_1079_1.fna	11	L5_101_000M1_scaffold_1079_1_81	78	8	0.034188							Unknown	subfam69570	fam05786	MRNVQISQELFMQLLRFHLMEDESCEKEIKKELEKKLDRMVMRDLFGKSKTAPTEEERERARKEYLDRRGALESFCW*
L1_007_000M1_scaffold_130	11	L1_007_000M1_scaffold_130_28	275	27	0.0327273	P-mevalo_kinase	PF04275.14	sp|Q7Y4Y9|DNMK_BPR69 Deoxynucleotide monophosphate kinase	VOG00463	2.1e-35		DNA_metabolism,Regulation&Recombination	subfam21703	fam00007	MIFNIKFSIIITSKFLLYFYICLDKQKQIIMSINKVTIVGIKGFKGSGKDTVASMISYILHDGIMKANYDIWLLYHKNGFVENDEIIIHFADKLKDDIAAFCNIDRKLLDRQDIKEENYYNFKTGIVSTNIKDATYVVDKCNDAILKYNDLSSYLVLYNNNVSIKIRVLLQYYGTNIIRNHFWKEAFIRYTMNKAFDIKNSKGQCIIADARFEDECMAIKYYGGKIIRVDRRVNNDNHESEQIKISQDDYVIDNTGTLVGLFYKVLKFVTDYMV*
L4_101_000M1_scaffold_1008	11	L4_101_000M1_scaffold_1008_67	101	9	0.029703							Unknown	subfam49116	fam00053	MSSSPVRLTSEIRRFHGLLTKPESWEWSATPWSTPCVDEDDTWVMGLNADGGVGYDHCADTHGSRPAFLIPSQYAVEADGGLDQYTTNELIAEINRRMNG*
L5_068_000M1_scaffold_481_extended_circular.fna	11	L5_068_000M1_scaffold_481_extended_circular_1	214	19	0.029595							Unknown	subfam18270	fam04536	DITKYSDVQDPYIQNGDTLVDALRKLQWMTGNNTVKTFGNIFGIGMMWWNGDTRSDLFTAFYLIIDTHEIYFLFEGRFSDLGDQATEDQIMGYIIHNSNAVYIGPTPLINYEFGTNVAIDLRGKDSNWYTGSSDPTLTLLEHTFNGLAPTASFICAYNITPTFKTQNSTSVIHMHQNAADVAPTSGYKVYTILYQVDGDGSVKRFFINVAPYN*
L4_063_368G1_scaffold_192_extended_partial_1	11	L4_063_368G1_scaffold_192_extended_partial_1_59	158	14	0.0295359							Unknown	subfam38265	fam04046	MKKFLKTTWAVLLFMWQLPQNLIGLAYLAFCFDRVKITEQRGAVFYATKHVRGGMTLGRYVFIAPGNIDREPVYDHEFGHVRQSRRWGWLWLPVFAIPSGLHNLFCRAANYYHFYTERSANRLGGVPNYAGEYHYHMDGLIVTYWDKLVALKNKYFK*
L1_007_000M1_scaffold_130	11	L1_007_000M1_scaffold_130_52	102	9	0.0294118							Unknown	subfam24493	fam04897	MKVHRIITTIEVENDNSITSIELINLHPANADILLAITDITTNGNAEDITKIYDSVNKSRLGIAGKLKGIARIINDSLDNYEFNVVTDDNSTNETNDDLLL*
L1_007_000M1_scaffold_130	11	L1_007_000M1_scaffold_130_83	82	7	0.0284553							Unknown	subfam14322	fam00414	MLNGYVTNSTFNNFKEEINRTITNSVNLDKIQKAINDGCGVNMTMPSANNNKLSLPIWTGTATQYATITPVAGMTYNIVDE*
L1_007_000M1_scaffold_130	11	L1_007_000M1_scaffold_130_55	71	6	0.028169							Unknown	subfam79285	fam19481	MLNLIDYPRLKLIELMIILLIINIKYFEIIHLIILLTINTNHYENKQTIIVSCNHTDDASYHTSIESRAN*
L5_101_000M1_scaffold_1256.fna	11	L5_101_000M1_scaffold_1256_2	120	10	0.0277778	Cys_rich_VLP	PF14194.6	Cysteine-rich VLP	PF14194.9	3.8e-26		Others	subfam22721	fam00016	MDEIKRLAPAQRARCNRLIRRLCANYDGGNCLPLDDGEGCVCVQTISYSLLCKYFRRAVLPADKILCADIYRQRTRLCDRCGKPFAPSSNRQKYCPECGCSIRRKQKADSARRRRSVEH*
L4_072_000G1_scaffold_15018_extended_partial_1	11	L4_072_000G1_scaffold_15018_extended_partial_1_39	98	8	0.0272109	RyR	PF02026.16	RyR domain	PF02026.19	4.7e-34		Others	subfam06089	fam03635	MKEYIPNPVNTGHIQLPKELEYLVEEMAKNVHEVWSKTRIEQGWTYGKKRDDVLKQHPCLVPYEELPEEEKVYDRNSSVETLKLIMKLGFKISKDEE*
L5_040_000G1_scaffold_106_89274_153515.fna	11	L5_040_000G1_scaffold_106|provirus_89274_153515_77	457	37	0.0269876	DUF748 DUF748	PF05359.11|PF05359.11	Domain of Unknown Function (DUF748)	PF05359.14	7e-31		Unknown	subfam01712	fam23826	PSKPWEIGIYDISIRNGRVFYKDLALDAEWGMNDLNLHIPGVYFSGEKTDVGAVLNFAEGGSLSTDVGYNIESSEFDIGIRLQDFALAGTLPYFRQSLDVTAVDGRLSADIRLRGNTEHLLSLTTEGTASLAGFALRDRQQRPVAGVDTLGVKLAEGDLGKMRFVFDRIYVSGLSALFEMTPEGNNLAALMKSPAAETASPTAVSVSAAANPAPEAAPAPAAEITTSAVPAPTAANPAPAAEITTSDTAGSATPSPTLRIADLEITNGRVTVRDLTMHRPFEYTVSEIRMRSRDFAPSKRNSMTVDARMQKTGSAKLRWEGTLDDMNNQNITLWLTNLDLRDFGPYCEHYTAYPLTKGNLTFRSQNVIRNRYLDGTNHLDMFEPKVDKKRREIKAEMNI…
L4_063_368G1_scaffold_192_extended_partial_1	11	L4_063_368G1_scaffold_192_extended_partial_1_43	151	12	0.0264901	DUF2442 YdaS_antitoxin	PF10387.9|PF15943.5	Protein of unknown function (DUF2442)	PF10387.12	1e-10		Others	subfam43850	fam00001	MNGGRSFSINNTNMKAQKIWFENGRIFLTTDDGRTGSLLLRAFPRLARASDEQRMKYELSRSGIHWPELDEDLSFVGFFNQPAETSDNRVAMAFAQFPEINVSQMARRMGINETLLAKYICGYSKPSEKRAKEIEAALHDLGHKLTQISI*
L4_101_000M1_scaffold_1008	11	L4_101_000M1_scaffold_1008_39	65	5	0.025641	Cys_rich_CPCC	PF14206.6	Cysteine-rich CPCC	PF14206.9	7.9e-17		Others	subfam05893	fam00002	MLKNKRCACCGQESLPPDSIFEICPVCGWQDDEVQNDEPDFEGGANDMSLNQAKEAYRQGKPVS*
L4_174_000M1_scaffold_1015_extended_partial_1	11	L4_174_000M1_scaffold_1015_extended_partial_1_2	130	10	0.025641	DUF2538	PF10804.8	Family of unknown function (DUF6075)	PF19552.2	2.5e-38		Unknown	subfam11572	fam02481	MTEPKFMTPAHRRAYLTHLNRCKAMDSYHRALIYTLTAVPALRNNIESCFDFEKDEIKPESLAAGWQTGGTVKLTRFAYNLWNGYSDKSCTPYDLFDCSFAPYMYEAVKLRYPEYTRQLDDMVIDDVRN*
L1_007_000M1_scaffold_130	11	L1_007_000M1_scaffold_130_27	132	10	0.0252525							Unknown	subfam53498	fam04864	MKLHPIFGINALARVCICCGKVIGYTPLGNSVEEDASKSKQIAEAIVCKECIDKLDSETCFIACDMDKDNYITATYDTLWIRNKGLKEFFKELDSIQPINIIPKEHFYSIFGNVIKDFYNNKEDEDNRTKS*
L4_101_000M1_scaffold_1008	11	L4_101_000M1_scaffold_1008_68	82	6	0.0243902							Unknown			MKTAISNVAPGQVVKFHGEPCIVLEHRTAGTMLVTAAQIKSSFGSTNNFAASSFREHLNGAFADALTEGHADELITREVDL*
L5_102_000M1_scaffold_356_70461_134297.fna	11	L5_102_000M1_scaffold_356|provirus_70461_134297_92	197	14	0.0236887			Family of unknown function (DUF6273)	PF19789.2	1.1e-05		Unknown	subfam21543	fam00053	MKVYRTSEVLAGGKYEVGDIVSYTMEDGEEVEALAVKEEFDKHGNLCMVFMLLDCLKEECRMNRDDTNDGGYEESYLREQLKTEYLERFPVSLRLNMVPFENGDLLRIPTEREIFGENRYGEEEPDTVEQFEAMKKRRNRMALDGSNGATQAYWLQNKRVGSAATFCSVTYYGLANPNAASLSLGVRPLYRIRNYR*
L4_101_000M1_scaffold_1008	11	L4_101_000M1_scaffold_1008_6	229	16	0.0232897							Unknown	subfam75610	fam00783	MKKVLQKVWRVIRLIFGVELALAALGGMIVSIQSPGAGNIVLTIVCAGVAYLLLRRKKPKAAQISGTPVPGVSVRAEVTPPDVPEEVLRDMRKHYSLMQAQNDARILQESFQLCQQTYNFETFFSRLQLVQRCALTLLQAKQAGCKINRQTVKACESALSAASALRLDFLDRIYTKQVTAAMQLKTPAGRRRRLEALLNELQEHDIDFMPIEDTYNEYLQRVQELMDE*
L5_057_000G1_scaffold_276.fna	15	L5_057_000G1_scaffold_276_69	393	27	0.0229008						regulatory protein RecX	DNA_metabolism,Regulation&Recombination	subfam29017	fam01827	MDKKMTLGGFEAVLDSFIPNPDGGFRNSNIDENVNVDADEFESLNDEELEDIKKNNIEVKNKKENPVEEGTEEEEIEEGDIEDKPKRKPGRPRKEETIEEEAEEEEEIEDNNEENVVTNFFDAMAEKLNWEFEEDEDKPKSVDELINYFQNVIEENSKPEYSSEEVEALDNFVKQGGDLKKYLTIDAELDLDDIDIEDETNQKLVVKQLLKEKGFSTKKIDKLVSRYEEAGLLEDEAQDALEDLKEIKEERKKQLLEDQKKAYREQLQRQQQFYDNVVSEIKGLKNIRGITVPEKDKKVLMDYILKPDTDGKTKYQKDYAKGGVKNLIESAYFTMNADKLIEAAKREGNNSAIDKFRRSLKSSSITTKSRKQATGSDDDPIWFSAARQLRIS*
L5_057_000G1_scaffold_276.fna	15	L5_057_000G1_scaffold_276_67	393	27	0.0229008							Unknown	subfam11745	fam04107	MEREAFRQRMQQYKQARENNPQLKYWDWKKYADGGTIDEDPPQSTSERPITNFDPKGDPYNPTYGYNPGAGYVSNSDPLGSLYVEGALLNPVFKLAGNAVSNVARGLTKYSSKYVPEVRRTVQDKINSLFRREAEDKARTYKLYDDAIESRNRIIEDLYSNPAYMERARQIQNTYGDNYAKVYEDIINQYNTNYWNLPNPVIKQLDAKAKMQAKDAAVNRYITRRQPAGYDDFEYQINRNLTEIDYPTTRHELGHYVDFNLAKSSNPDYSNSMFAELKRDLSKQKNPLFPDKTDYYSKGTEQKSYMNTLREYMFKNGMINNIGDKVTSRQIKKAIRSLPKDMRSIEAAYLQFATPGQYTKWFNKIPLLGTYPIVNKQFYNYEEDKDKARKQR*
L3_129_000M1_scaffold_1356_extended_partial_1	11	L3_129_000M1_scaffold_1356_extended_partial_1_31	287	19	0.0220674			Family of unknown function (DUF6273)	PF19789.2	2.6e-07		Unknown	subfam30678	fam00053	MASEISRIETGGVSRPIKDETARNDNLILHQQDNRIYKGRNLVTVFASEIAKYSDEWAWIRARIKAANYEGIYVGDYIPVTMNKEVVNMQVAGIDTYYNTTDQPVGHHIDFISKDCFTETIKWNTTNNNNGNSESPYPYMVSNLKKWLDETLYGYLPDKVKNQIAHKRMLLEQRYSSAGALTDSTGWGWQDLGALWVPLEYEVFGAIVWGTPGWSEGQAVQYPIFANTYLSRIKGAGNGGSRCDWWLASVGSGDSTVACSVYSYGHAGSWYASDSYRVPVCFRITA*
L5_026_000M1_scaffold_848.fna	11	L5_026_000M1_scaffold_848_59	372	24	0.0215054			putative phage capsid protein	pVOG7497	1.3e-142		Structure	subfam73827	fam41641	MSLVLTRIQNIRANSNLDKFEYRPSRYGALNAFMVQSEDPTGILTDELKEKARMSIGNTLETPVIDYDAGITIGNQRTLTIADSENTSRMVEITFATYSWGFTIAPAMYMNNEIKIQKDFETKMMKYIYKLAQKLDETALAKLGASKTKIIKNPLLYDKTGNIINAKWAERENVFGDLEVIMAANDFYGQLHIVGDAGVESIMRKLQQHGLYNDVNKQNEFGTKVVHLTNNIAATGGKYAQGYAINAGALGMLTRFERDCLLGTVSGDGHEWGIATLPLLNMPVGTYYYDSVGDFSAIGGTATTDMTRTRKEHYGFAVDVAFLTAYNSNTGTLASPILSFNISSEDAAYGKTIVVANSEKSPIFIKDVAGA*
L4_063_368G1_scaffold_192_extended_partial_1	11	L4_063_368G1_scaffold_192_extended_partial_1_58	205	13	0.0211382			Family of unknown function (DUF6549)	PF20186.1	2.8e-69		Unknown	subfam17358	fam04477	MKRFLLIALIIAGGLLWVQSARLRSEKRERRRLESNQTALMSDVEIYRTKAGKAAASNMVLNLRVSELERLRAADAESIRDLGIKLRRVESTAKTATATVVELRAKLRDTAIVRETPAGAVIIDSMRTFRWRDPWVTVEGLIKRDSVACRVESIDTLRQVVHRVPRRFLFIRWGTKAIRQEVMSSNPHTRIVYTDYIELKKRNR*
L4_063_368G1_scaffold_192_extended_partial_1	11	L4_063_368G1_scaffold_192_extended_partial_1_42	79	5	0.021097	DUF4160	PF13711.6	Domain of unknown function (DUF4160)	PF13711.9	1.3e-17		Unknown	subfam77417	fam00852	MPILFYYLGLKFFFYSNDHEPVHVHVSNGECDAKFMIEPEIKLIENFGLKPRELKHALMGIEENKEVIIERWKEFFDK*
L5_057_000G1_scaffold_276.fna	15	L5_057_000G1_scaffold_276_95	222	14	0.021021						virion structural protein	Structure	subfam76225	fam03064	MTLNELCDDVLLEARNNNIGESEKLSRYQIMLWIKTYRAYLLKQKLDRGEQLDQIFYQTIRMHLDKIEEDPGHAEYQGDKELPTLLGTKLTTSVITVKDAYGNIIQLGSETKMKFQKYRKYTCKDYIAYVKGNRIYVEGDANQLEYIDVEIIAEDPTEDKLCYNPDKDEYPLPAYMWGTVKQLIFTKDFLTMRQQVSDTTNDSKDDTQNVMNQNVNRSIRR*
L5_144_915G1_scaffold_699_extended_partial_1.fna	11	L5_144_915G1_scaffold_699_extended_partial_1_72	96	6	0.0208333							Unknown	subfam71959	fam17599	MPFTPKLTYKGKPLVRKDNELYYGCMTDPYVLYLQIQSTKTVGGVDVADKVHLQLLSTDESKPREARVARQTTKNGLYNALDIGSIWLQKANENV*
L4_040_000M1_scaffold_354_extended_partial_2	11	L4_040_000M1_scaffold_354_extended_partial_2_96	147	9	0.0204082	KdpD Helicase_RecD	PF02702.17|PF05127.14	KdpD Helicase_RecD	PF02702.17|PF05127.14			DNA_metabolism,Regulation&Recombination	subfam08230	fam00007	MLGGVMSMQGEKQMIYKNITFKAAPFSYDLTFDDRITLVGGDSGTGKTVLYEMLEDIRLTDEYKAIKLFNYKSDDFLEAIKQCRDSFIVIDNADCMINDDVRIFINFELSNQYMLFLKNCDGLNVSDKSFKVLKLDNNRITLEEEL*
L4_063_368G1_scaffold_192_extended_partial_1	11	L4_063_368G1_scaffold_192_extended_partial_1_45	67	4	0.0199005							Unknown	subfam47477	fam21394	MKNTKIGETCLAASRIESEFLSKLIETVKSQSEMIARLTAERAELQRRKMQADRRRQEVFRLPTDR*
L5_162_000M1_scaffold_1205_1.fna	11	L5_162_000M1_scaffold_1205_1_7	69	4	0.0193237							Unknown	subfam68434	fam06309	MIYQEINLPIWGQLVLMGFWLLALVLLLYIKPREDVKQETKETHTQTTLRSDTGLTFNCMANVTIKEV*
L1_007_000M1_scaffold_130	11	L1_007_000M1_scaffold_130_25	88	5	0.0189394							Unknown	subfam74292	fam02627	MTSEIDKLKHFHVENYSGTNFTDDLNDSEEFLYTTIGIKDDKEVTFLCKYVKNKHIEICPNCVFNNYLCYGLLCNIVVLKVIKNEEK*
L2_038_063G1_scaffold_49_1	11	L2_038_063G1_scaffold_49_1_10	222	12	0.018018							Unknown			MKMIRIAFAVLSAVFCLVSCNNESQRMPIYVEPWYNSEPFTIQVGKFSDVLKSEDVKKLQSTADVIRAEIDDTPIETLYVLAIRFYDLGQKDDAVYWFYTAQFRRNLYARMIENVGGVGEPAFECRQAQLAFNKLSGKWINGYAGGVPDKWLEILAQVIDEGPKSGYVGLAYPKLTFKPETEQAAVAEEIAKELSELRQYIIDNREEMAQARKENGIEGKY*
L4_101_000M1_scaffold_1008	11	L4_101_000M1_scaffold_1008_62	188	10	0.0177305							Unknown	subfam28077	fam00293	MSKYQTCAHSAPWQPPIPLDDEEKGYPVGRFCKHACRSMAVIRDPEVCESCTQYTDPAKLITINTGDYHADIYFDRLEDMPLSNIRKVFKLLLADPWSNEGAIRQMTLYLDAAVIESKEAWKQASIEYQNGWRNVFNKKSRLKEDRQKLRENNRLAVAVKRSKARHERWVKLQTCWAEAQPDANTKV*
L4_040_000M1_scaffold_354_extended_partial_2	11	L4_040_000M1_scaffold_354_extended_partial_2_95	151	8	0.01766	DUF4869	PF16163.5	Domain of unknown function (DUF4869)	PF16163.8	7.9e-06		Unknown	subfam18579	fam04555	MIDIYTERKDSKDWIFYNDLYFNLNTGNEDMSQKEIDLIQQVDEAKLTPDKHIETKYGLGTIRNLSSGCKTLLNIIKHPDKVVNVEECGPNVLRIIFTMDNIRIYMSRPTLFDIPDDAKIRFNDSDIVTGGRGYNAWWSNEYARREADDL*
L4_079_088G1_scaffold_151	15	L4_079_088G1_scaffold_151_85	133	7	0.0175439							Unknown	subfam26459	fam00286	MFEQVKDYKSACKVLGIKPIDKRRKLEEHVLLYIQLCTITQAINFIANGNKPWIPEYKQSKLIKTWYSWWHIDWDKIKDGSLAGLFGLHSRDGLGYACADVGTHLRFINKEAAEYAAKTFQPLYMKHIFGID*
L4_121_122G1_scaffold_74	11	L4_121_122G1_scaffold_74_39	249	13	0.0174029							Unknown	subfam37465	fam35574	MEIINFRPVEKSTQDVSVTINRGNSEIWNIQSQKTKYVNGKSSGVIGVGYTASINNSDYLLEEDKSNNQILITALVEGTSGLCVLTQEESGNKINLNITTPEKKEYWEIRFNPITLYGLDTSAFFYVTTNISNENGYMSDGGDDRYKNWIVNQNRYAINVYISSIYPGNFNMLSWSCLDKDGNAFSPNYNIPDNQYFTIKTTGLGSYTLKKISTPPVNNDTPILSSRFNPTEKYPLDLNFYWASQNPT*
L5_057_000G1_scaffold_276.fna	15	L5_057_000G1_scaffold_276_88	173	9	0.017341	Phage_holin_4_1	PF05105.12	Phage_holin_4_1	PF05105.12			Lysis	subfam67345	fam00089	MNLARRIFANGYQSIVGWLTGIATILAPAAPLIGVSFLFIILDLIYGYKVCRQVTHNSYFESGKFWSTIEKLGFAAIMIAGFTLLDKFIFMTYADLVLAKVAAGAVCFAEIISLLESRKALKPNSLVTRLFTKIIKSKAEKYLDVDITDILEEQNTITNDTNTDKSSKKINK*
L4_082_483G1_scaffold_23_3	11	L4_082_483G1_scaffold_23_3_31	78	4	0.017094							Unknown	subfam12210	fam01264	MGKHHINTLRRIRLVLDIVEKHYEPGNNAKNYYKVWERYVNPVYPCCYRTMLSYLKTPANELKGLEPTDDKRQLKLF*
L4_063_368G1_scaffold_192_extended_partial_1	11	L4_063_368G1_scaffold_192_extended_partial_1_54	216	11	0.0169753	Mtd_N	PF18454.1	REFSEQ fiber protein	VOG02292	1.8e-12		Structure	subfam65498	fam00185	MIGRIQHPKYTAAALKAANPLLLDGEVVYESDTGRHKIGDGVNKWTELPYPMNAEAVPAVTWKVQGGMLCVKPATDLKNPILKQCFVGILHYKNAKKRYRRNPQTGQTQNRPLNAGFKLVQDSFSRDEVNWTSVRINPVPFDATKVNAAGWMPIISVADLLERWVVRIADPVFVGGGEIRAASRHQYRRPRRKAGAFRKAQNAGFILRWSCIVYG*
L2_019_000M1_scaffold_73	11	L2_019_000M1_scaffold_73_17	217	11	0.0168971							Unknown	subfam28728	fam00677	MNKDFVTVPNASGNNNGSFDVTCEQNSGNKRSTILTVSGGGVNKTIDITQKASNLEIIEIAGGVYSSDGTLIAMGSFGMSTDIRVSMTSPQMGRFIFPTPIQEMGRFNKIPTSFLRVQVSEEIPSHYKGEKVVVFLESVNGNTIYTPKKELTVDVYKVLGKNVFDLNIAGGITIGNTEIININSALNNRPNIAILLTNNKKIEFFNFIWKAVYHDS*
L1_007_000M1_scaffold_130	11	L1_007_000M1_scaffold_130_59	180	9	0.0166667							Unknown	subfam57886	fam01973	MIKVESKFKDFGIQIPTDISEITSEALDAILTNVVIAKHYCVVALCQNESLFGVINNKVSTVEVMPIIAKISKEDAELIGMNQMDKIIIDRSTLERGYHLYLKHNVLSPQFVNKYITNDTELTRSITVGTFGQNQGYKKGQKVWFVEFKVIAINDLRAAITDKHKAINPFVYHSAEKAN*
L5_101_000M1_scaffold_1079_1.fna	11	L5_101_000M1_scaffold_1079_1_80	80	4	0.0166667							Unknown	subfam24729	fam01167	MLKQPERESRNVNDLFYEMEGRQIQKMNKVLARVELTKAEEKTLIWLAGWEESTVDHLLSVIEKAARIRAEKKGGYAHI*
L5_057_000G1_scaffold_276.fna	15	L5_057_000G1_scaffold_276_57	110	5	0.0151515			dATP/dGTP diphosphohydrolase, N-terminal	PF18909.3	9.1e-27		DNA_metabolism,Regulation&Recombination	subfam08712	fam00514	MENDGKKYDCGKVRMDLVPLDVVENIGKVLTYGAQKYSDNSWQNLPDFWKRYKAALLRHLTAIDKGELIDPESGLPHIDHVLCNTVFLDWGFHHGKAISINTKDIEQDE*
L1_007_000M1_scaffold_130	11	L1_007_000M1_scaffold_130_89	110	5	0.0151515							Unknown	subfam03298	fam01494	MDKFIDVIVDGILSNFDFGFMFIVNVLTYIIIKVIDYFNGDNKVPTWQKRCVLVISIATMAGIYIAAGYDNAIMLVNSAVLAPVFWSWVVSPILKKLGVGYKDIDNTIC*
L3_129_000M1_scaffold_1356_extended_partial_1	11	L3_129_000M1_scaffold_1356_extended_partial_1_5	296	13	0.0146396			Family of unknown function (DUF6273)	PF19789.2	3e-16		Unknown	subfam21543	fam00053	MSKLKIKTRGISMEVVGKDDLIQREREAFLEYAENHKGIQIGVTAIPVERLRPFPEHMNCKCSCDSEEPATETEDKQEGSIDYIRTVKRHHKMNWQELAEKIKKGIIPVEVGATVSCELTDGTPAEFVVTDVTDQYVRFETRNFIGGEVEWNEQDTNKGGYPDSDIRGYIDSTIWGLLPEDLQAVISDVDREWKDKDGNCGTYTTKLFLPAASEVFDEDSCYGDKGLHKQLDYYKDARNRIRVDEDGDTRVYWLASVRSGNSTYACNVGGNGNASYWNASNSAHVPVCFQISKIS*
L4_101_000M1_scaffold_1008	11	L4_101_000M1_scaffold_1008_17	184	8	0.0144928	23S_rRNA_IVP	PF05635.11	23S_rRNA_IVP	PF05635.11			Others	subfam68160	fam00279	MPNYDIIPLATDLLDYTIQRGKVKEPQYTKVKAYVMENGQMVEKELFEKSKDDGKPHFPKSQTFHMCADMQRMASAILQKCNSADGRYFETEYEERLKDLDEVIVLCDTLNQYINLSYKRKYISGDQCHYWAELVRPVRQKAFNWKRNDSNRAAALREAKANQELAKMGQMAQQIAEALARNP*
L5_171_918G1_scaffold_276.fna	11	L5_171_918G1_scaffold_276_19	208	9	0.0144231							Unknown	subfam54603	fam18604	MAKQIKEATETVVKVVRISGKTKPLAINGKENTDNVVFLRAFDAESGAKLETPLSITESRAKMFGFSCLCISEETAERDNAGNMVEELNTLTNPPKYYEMTLRVIPKGEPGEWGYKTKKAVTVDGKEYKAGELVPYRTTGTMIVEAIGKEYKDTDFKSAAINRINGAATAAGDMAYRVETFRLMFGRVPNMTNEEDRNTLLSLPVAH*
L4_040_000M1_scaffold_354_extended_partial_2	11	L4_040_000M1_scaffold_354_extended_partial_2_81	351	15	0.014245			Sulfatase-modifying factor enzyme 1	PF03781.19	5e-07		Others	subfam57268	fam00130	MGNYDQMAAAVSELSGGKNVVLLDDIGMPSIYVRIPKGKNSELVSGLSDNVHYAFNVDSVEKTAFYYSKYQNIIVNERAYSLGHRDPANSINWDAARKACENKGAGFHLATMAEWAYIALWCRKNGTMPHGNNNYGKDSAYTHEHGEESSKDSGKTGRCFTGSGPVTWNHNHHGDGICDLNGNVWEWNAGMRLVDGEIQIIPYNNAAMGSKCDMSASSTLWKAIKADGSLVEPGTAGTLKWDWVSGKIQLTSGAITYKTDNGVGGQYKDMTLASGLTAPEIAKMLLLYPDEPNGDYAGDYHWFNPVGERLPICGGRWYHGASAGVFYLNLSDPRSYAYWGIGFRSAFVDL*
L5_057_000G1_scaffold_276.fna	15	L5_057_000G1_scaffold_276_100	656	28	0.0142276						gp34; likely involved in tail formation	Structure	subfam13476	fam04232	MITENLSFLMLKQLIDIQCYNMKTKKLKRVPQYAFGADAISNWGNMSGVDKANVVTQGVSAVGSMIGNATSGKKPTAAGVIGGIGSGAAMGASIGGPWGAVIGGAIGGITSSIGSGGSVNEQTGEYELPSGIAGLFGHSKSYIRNKAGRIKNGIQARQMSEQIAADYYQENGYNELSLSKGGVVPSTMAYLDDGEMLRTPDGTIGSIPEEGKPTDSNLLNVPVGTQVLSDKIKVPGTNKTFAEMGKKLMKKSNKKANNIYAENSQMLNERNNQIAYQALLDQQEALKSKKIKKNTAAYADGTRGIKPYGYNKNMSDFKYWDPNKNNYTQDYLNWVNSITDQDVKDIYGGKYGDMSTYLGKNKGVIPTVEQARSLMTDRKYGDWHKIGQAYVDSRSNQSS…
L1_007_000M1_scaffold_130	11	L1_007_000M1_scaffold_130_54	283	12	0.0141343							Unknown	subfam56774	fam02350	MMLLIINIKYFAVETKQLSVMLLISVIKYLIVMPDVKDLAQAAQGAAAAPENVNVVNPTTSANQPVQPTVDTDNQNSAQVETIDDVVRRICTDGHSYVMTTVITNIDCQERTGRNGNSYLNAFVTIASPVKGAQSMPDGTHRMGMLGAIQMPFNQILLVMRKDKFYGRFVNYVGEAAEAGFASMYLTGVAVKVLCQFVPAGVQDRNPFTRKDNLYNVVDYDRYVYHIVGIEQPADPVLVGAYNVLIKQIMEDARAAIAAKREAKAKAASFVATAMNDDDMPF*
L4_101_000M1_scaffold_1008	11	L4_101_000M1_scaffold_1008_28	215	9	0.0139535	Phage_P2_GpU	PF06995.11	sp|P45932|YQBP_BACSU Uncharacterized protein YqbP	VOG01880	2e-44		Structure	subfam02668	fam00215	MSYSCYLGGVEWPTPAKLTVKIKGKNKTLTLLNEGEINFLRTPGLSEIVLPVTLPMLTGSRSPSYYMGVLERLKTSKGTTQFILVRRSPDGKRLFDTSMTVSVEDYNITEDAKEGLDVSVDINLKQWRSYGTKTAKVEQPSTDTGKQTVTVEKERDASTAPSAKTYTVKKGDTLWAISAKYYGAGAQYTKIYGANTDKISNPNLIYPGQVLTIP*
L4_123_122G1_scaffold_81	15	L4_123_122G1_scaffold_81_15	418	17	0.0135566						tail protein	Structure	subfam62830	fam00130	MGQVGLNNLTFQEVAANGKSVQEMWLNGSQIYSAGDLWYGVRFSSSSPDGVRTGNMAYHKTLPVQSQFRGCGMSNGSIVGYLKSDDWTKYENNTNVDFNAVDIMVELPDAYYTVVEHGDYDWEIRMSTYAIPGYTKFDKQYVSAYEAYSDGTTLFSRKGQTPTVNKNRDTFLKEARKNRNNHYAMYTYNAHKFITWCFVVEYATLNSQKNVNNVLTAEGYHQGGLGSGITTGVKKVNGKDVYSFVPCGTTDSLFNGSGEVTYNYTNTDADGAETQANTKANRYRGIENPFGHVWKNCCDIIFTGTTNKVYLTDNIENFGNDRSLFTDSGLTSFPTTGQWVKKINNNAAADLFCQEGGGSSTTYFCDHYWTNADDSNRTLLLGAGTGHGSTAGLFHLLSL…
L3_132_243G1_scaffold_120	11	L3_132_243G1_scaffold_120_54	124	5	0.0134409							Unknown	subfam35648	fam12732	MKELSKFELAAVKRTAQNVSMQRRKKAKLGSKIADLQAELDMVNTVIDSFEAPIIKMSGGFTSEEILNGVMEVAEATDAAPEGTVDEGATVEEVEVAAQEAVAIDPAVESPLAPVGDEPIPYL*
L2_038_063G1_scaffold_49_1	11	L2_038_063G1_scaffold_49_1_9	175	7	0.0133333							Unknown			MNINWRIIIPIVLLLIYVLELANKLMKMNMEKAIMVVVSLLLYISACCANVFAGGDRNPGWAYLLGGWIEIFLVKWSSKLFYMAWLANITYGFSINMYLSGKNTSLLYVLIIVSILLAMLPLFFNNPAFVDPERGIESTLGVFHLSTGYYLWIGSFLTLLLGEIVLFVLKNKIG*
L5_057_000G1_scaffold_276.fna	15	L5_057_000G1_scaffold_276_43	251	10	0.0132802							Unknown	subfam32183	fam00286	MNLEDIKSYKDACKIINRKPRRYRDNHINAYEQLSTITAAVNYIETGTQWKHIVKSNNKFYEIYYWKTFNSHSNNESNEGLFSLDSGAGVGASYATAGSNLRFATSRGAEYVKTTFKILLRQWFDPDSIKQQGTALAILFICLINKLKKDMTLEQFQNLKIGDIVVAKLVNSKQSRVNPVTNIDRGNLKLHIGKSGKWRSYLQFEVLTADYVVKWIKRRIDSKSSPHFTIEIKSDTEVTFKVHKKVQFNQ*
L4_102_091G1_scaffold_265	11	L4_102_091G1_scaffold_265_1		15	0.0127551										KKLAIQYKDELLDNVLPFWLENSQDHEYGGYFTCLDREGRVFDTDKFIWLQGREVWMFSMLYNKVEKRKEWLDCAVQGGEFLKRYGHDGDYNWYFSLDRSGRPLVEPYNIFSYTFAAMAFGQLSLATGNQEYADIARKTFDIILSKVDNPKGKWNKLHPGTRNLKNFALPMILCNLALEIEHLLPGDYLEQTMETCIHEVMDVFHRPELGGIIVENVDTDGHLVDCFEGRQVTPGHAIEAMWFIMDLGKRLNRPELIEKAKNITLTMLEYGWDKEYGGIYYFMDRNGYPPQQLEWDQKLWWVHIETLISLLKGYQLTGDKQCMEWFEKVHNYTWTHFKDKEHSEWYGYLNRKGEVLLPLKGGKWKGCFHVPRGLYQCWKMLNSIDKKSHLC*
L4_082_483G1_scaffold_23_3	11	L4_082_483G1_scaffold_23_3_30	165	6	0.0121212	Gp37	PF09646.10	Gp37	PF09646.10			Unknown	subfam02115	fam03310	MEANIKTILLAVQQRLAERVPELAYIDKNWGQLDYEAPPVKWPCALLDIDEVPFSQIGGGGQIADGVTVEILAANLRLVSSSAAAPRKADAYRLIELLDKIHSALQRFTDGTFGPMFRTQIKKIAAVRAGECYKVLYQTAYTLPGVQEGQSAKLPPSSIRLEMK*
L4_101_000M1_scaffold_1008	11	L4_101_000M1_scaffold_1008_37	392	14	0.0119048			sp|Q38582|CAPSD_BPSPP Major capsid protein	VOG03399	1.8e-61		Structure	subfam37359	fam02788	MPNAKFDAKSFNPEAFKYIMDRIPRTRLNEIRKSKVLVGNPDIRAVLGTQNGTGYARVAVRGLLDGEAVNYDGQTDITATSTKTFEQGVVVIGRAKAWVEKDFSFDITGGVDFMNNVAQQVADYWQDIDQDTILAVLKGVFSMTGGKSGEFVTKHTYSVNGNLEASTLNSATAQACGDHKKKFAMIFMHSVPATNLENLNLLTALKYTDKDGVTRDLTLYTWNGKLVIVDDGMPVEAVAATYKLTSDTALVTGKTYYTKSGTKYNAVASPSVDNIATYYEVDVPAGEEYTSYVLGEGSINFEDLGAKVPYEMARDPKTNGGQDTLYTRQRKVFAPKCISYEKTSQATLSPTDAELSDGANWALVHSGEATESQRSYINHKVILIARIKSRG*
L4_063_368G1_scaffold_192_extended_partial_1	11	L4_063_368G1_scaffold_192_extended_partial_1_8	149	5	0.0111857							Unknown	subfam62018	fam15678	MKTYVATVCLTKSYTDKMCNQVLLQKEFPDEKAAHVWLNKALKRYNYVKGIKDLCYVSWFSLDDENGNQLLYFDYFSSDVPHEIQVRVTLTKKYPAQKQTIVLTHKCACYNHAILWIDWAYLKFESSENATFSSGEMIDAKTEIVIDK*
L4_101_000M1_scaffold_1008	11	L4_101_000M1_scaffold_1008_7	182	6	0.010989	HK97-gp10_like	PF04883.12	Bacteriophage HK97-gp10, putative tail-component	PF04883.15	1.9e-11		Structure	subfam42569	fam00027	MAKWGNCDYKQLQQLRENIAHLQGIDMDKFCKDMSKELARKLLQLVIRRTPVGRYDGETYTCAMGKTHQAHTVKGKAGGTLRRGWTAKSQGEAESGSGNGMSKVASYAAALPVKKAGNAYTVEVINPVEYASYVEYGHRTTKGGWVPGHYFLTLSEQDLESLAPAAIERKLELQLRQVFNV*
L4_132_742G1_scaffold_620_extended_partial_1	11	L4_132_742G1_scaffold_620_extended_partial_1_11	61	2	0.010929							Unknown	subfam16089	fam12289	MERQRQTVPIAGINRAENDLTVQDGCCETLHNLRYDAGAWRNVETFRPVAEITDFGGFSI*
L5_162_000M1_scaffold_1205_1.fna	11	L5_162_000M1_scaffold_1205_1_10	92	3	0.0108696	DUF4004	PF13171.6	DUF4004	PF13171.6			Unknown	subfam50411	fam00004	MEINLLSNETEQALIGGILTKLGTYLERYESLENPLGIISQREATEHLEVSYPTLRRWEARGLKRYTPPIADTKLDRTFESIARKEYSTRI*
L4_144_365G1_scaffold_216	11	L4_144_365G1_scaffold_216_58	92	3	0.0108696							Unknown	subfam74292	fam02627	MTSEIDKLKHFYAENYSGTNFTDDLNDGEEFLYTTIRIKDDKEVTFLCKYVKNKHIEVCPNCIFNNYLCYGLLCNIVVLKVVKDEEMRNNK*
L4_101_000M1_scaffold_1008	11	L4_101_000M1_scaffold_1008_38	216	7	0.0108025	Phage_GP20	PF06810.11	Phage minor structural protein GP20	PF06810.14	9.1e-25		Structure	subfam35642	fam00302	MLEWLKTVLGDAYTPEIDTAVSQEIGKGFVARTDFNAKTAKVTELETEVKQLREGIKTRDTQLSELKKSAGDNAELQKQIDTLTQQNKDQKAAYDKELATVKLTAAVDAELTAAGSKNNIAVRAMLADFLKDAKVVDGKVTSKENGETITLGAKVEAMKKDAATDFMFGDAPKYSGWKPGENGDGGKPGSTKKLSEMSYSELTEYMAKNPDAKLE*
L1_007_000M1_scaffold_130	11	L1_007_000M1_scaffold_130_17	93	3	0.0107527	KaiB	PF07689.12	winning_hmmsearch_description	PF07689.12			Unknown	subfam48037	fam45775	MIRIDCFTRDGCDACKIAIKNITDAINEANCDITLNIRNTNLDDILRKEITKFPTTVITKVDNDYKRKELARLEGSFPSDYIKDTINKLEKE*
L5_013_000M1_scaffold_63_1.fna	11	L5_013_000M1_scaffold_63_1_64	440	14	0.0106061							Unknown	subfam62830	fam00130	MGLLIGVGNTKPTFPYDYYYGIEWDSNVASSACTRIGRPELHVSLPIQSKMRRCVLRDNGTVAYYLHANDSTKRDTGAAAKLDGTDGQVMVEIPAHYRKFEVDGTKFRCLLSEHALPGFHLVQLAYRSAYEAAVDRTVSATPKLASVVNTSTAFRGGNNTAGWDGTYRSLLGMPATSISLTNFRKYARNRGNAGKNGAGWNCDVYEVQKTCWWLYAVEYANFNCQLAYNAEPTSEGYKQGGLSQGVTNMSDWDGYNSYNPMVPCGVTNPLGNKTGVVNYTYKKSDGTDGQTLSVPSYRGLENPFGHVWSWTDGCKCNIQSADAGGVSEFFVCTDPAKFQSNDYTDYEKRGELPRNEGYVKIMMIGEYGENMPTAVGASSTTYFADYFYTNVVSNTGQRG…
L4_079_000M2_scaffold_2470	11	L4_079_000M2_scaffold_2470_22	315	10	0.010582							Unknown	subfam70355	fam26768	MMLTSSGAPISNNNLIYSIQRTYIINLLPKSNEFALTCNQRIDVPVIEPVTKVQAVVYDIPRTVVPCVELKMIDVPLEGINLVFETNEGATVLPVKIDSGEEVPFKNPYIYKRWVLALPRGTTGIKSCKVFFGENGDTIQHNFTFGIMPPPYNYDNALFGYISYRVMDNSDKIGTLEGRVNTLKLKTKTPIFEPISLPKGAGKQTINIKEGVLFYNTSFSYPLSLNSTTHSPKITLHGAGRDQVYTLSLNKTINTVSIDLFTGMLTVYAGVAGEIMQQFKLALPYHGFETLSFENFDDINDSVLRVSAKGAYVE*
L5_040_000G1_scaffold_106_89274_153515.fna	11	L5_040_000G1_scaffold_106|provirus_89274_153515_75	96	3	0.0104167							Unknown	subfam17700	fam15310	MQDIAGNVQADSTHGRIRPGREAAGTGKATDTATDTNPIAVARDGAFGKSCGSSRFDRRRNSACGRSRCVYSGRIESENGPPADKERDICRKGLK*
L5_057_000G1_scaffold_276.fna	15	L5_057_000G1_scaffold_276_93	193	6	0.0103627							Unknown	subfam28322	fam02037	MLFSQLKIGDHVHVLEVLGTFKKTTVYSLGSITQVSNPYDETLPQGQFPIPGQNRRKLVDVFISCNGESKKLSVPAERSIINDTSIGLTVATNKEEIANMVRQNYNEFKAKKEAASKYDEEMEKCKDILDQLEAQVEIPTVTNTVDNSKEINDLKNDVADIRKMIEDAKKMFMGGFPKPPMPPMPNLPAPMK*
