## Supplementary material for "Infant gut bacteriophage strain persistence during the first three years of life": Table S7

### Sheet: TableS7_TAGs_change
inf_ID	protein_clustering_subfamily	window1	window2	T1_TAG_count	T2_TAG_count	TAG_diff	perc_TAG_increase	TAG_change_type	DOL1_gene	DOL2_gene	blastp_annotation	winning_hmmsearch_annotation	protein_clustering_subfamily_pfam	DOL1_gene	DOL2_gene
57	subfam19431	W1	W6	1	0	-1	-100	SNP	L2_057_008G1_scaffold_60_57	/	portal protein			MVYRFKPIELPLQQFYLSIKIYIMETPKITVNEALIIAKEYHLEAEVTECIKQGMSPIEALIEWDLI*	/
57	subfam31503	W1	W6	1	0	-1	-100	indel	L2_057_008G1_scaffold_60_78	/				MKVIQNKFIPFKGYKYINIFGLIFTRDKSKITDIEYNHEKIHLKQMQEMLWLPFYIWYGIEYLIISIARLSDKQGDRYHDVSFEEEAYNNDTNLEYCKQRKHFAWLKYIKIKNNKEN*	/
57	subfam03568	W1	W6	8	6	-2	-25	SNP	L2_057_008G1_scaffold_60_6; L2_057_008G1_scaffold_60_7	L5_057_914G1_scaffold_223_reordered_6; L5_057_914G1_scaffold_223_reordered_7				MFNPFFNPYRVRRIDQGGIPTLDTIFSNVDTTNNTVTYGICPFQWKQLPCRGLILLNINHTATGATEGSLVSVATSVSSSQVSSNPTSVNTNSGKALLNGSGDQMPTEEISTGNKYLIYYDKRTGVFQTINHIVAPAA*; MLFSQLKIGDHVHVLEVLGTFKKTTVYSLGSITQVSNPYDEALPQGQFPIPGQSRRKLVDVFISCNGESKKLSVPAERSIINDTSIGLTVATNKEEIANMVRQNYNEFKAKKEAASKYDEEMEKCKDILNQLEAQVETPIITNTIDNSKEINDLKNDVADIRKMIEDTKKMFMGGFPKPPMPPMPNVPAPQMK*	MFNPFFNPYRVRRIDQGGIPTLDTIFSNVDTTNNTVTYGICPFQWRQLPCRGLILLNINHTATGATEGSLVSVATSVSSSQVSSNPTSVNTNSGKALLNGSGDQMPTEEISTGNKYLIYYDKRTGVFQTINHIVAPAA*; MLFSQLKIGDHVHVLEVLGTFKKTTVYSLGSITQVSNPYDETLPQGQFPIPGQNRRKLVDVFISCNGESKKLSVPAERSIINDTSIGLTVATNKEEIANMVRQNYNEFKAKKEAASKYDEEMEKCKDILDQLEAQVEIPTVTNTVDNSKEINDLKNDVADIRKMIEDAKKMFMGGFPKPPMPPMPNLPAPMK*
57	subfam19432	W1	W6	10	9	-1	-10	SNP	L2_057_008G1_scaffold_60_77	L5_057_914G1_scaffold_223_reordered_79		P22_portal	P22_portal	MKNTKSFPAQKLPMSKKTQAWKEACVDYVVGAGDSGFGGNGRSRSDEMQTYYDLYNSIYNEKDLKYVTNPFKQDDGFPAMAQDYNIIKPYVDQLLGEETKRPFNFHPQRTSDIAASELQEKAKEMLMDYIQATIASKLSPEQAARYEQALATGEIQTPEAIAKYLQKDYKDIAETEAYHALQFLKRKLNLTHEFYKGWKDALIGGEEIYYIGVINGDPYVERVNPMYFDYEHSLDLEFIDDAAWCRRKMIMSATEIYDRFYDKMSERQLNELLELIDQRPGAGNNPEIRKTSIDYESIKLHKINSFTDNPFDIDHIVVYHCCWKSFKKIGFVTLLNPETGEAEEFQVDEDYKVTGTEQSVEWDWIIEVWEGYRIGDDMYIGIQPIEYQHISADNPNSQK…	MKNTKSFPAQKLPMSKKTQAWKEACVDYVVGAGDSGFGGNGRSRSDEMQTYYDLYNSIYNEKDLKYVTNPFKQDDGFPAMAQDYNIIKPYVDQLLGEETKRPFNFHPQRTSDIAASELQEKAKEMLMDYIQATIASKLSPEQAARYEQALATGEIQTPEAIAKYLQKDYKDIAETEAYHALQFLKRKLNLTHEFYKGWKDALIGGEEIYYVGVINGDPYVERVNPMYFDYEHSLDLEFIDDAAWCRRKMIMSATEIYDRFYDKMSERQLNELLELIDQRPGAGNNPEIRKTSMDYESIKLHKINSFTDNPFDVDHITVYHCCWKSFKKIGFVTLLNPETGEAEEFQVDEDYKVTGTEQSVEWDWIIEVWEGYRIGDDMYIGIQPIEYQHISADNPNSQK…
57	subfam61327	W1	W6	16	15	-1	-6.25	SNP	L2_057_008G1_scaffold_60_79	L5_057_914G1_scaffold_223_reordered_81				MEREAFRQRMQQYKQARESNPQLKYWDWKKYADGGIIDEDPPQNTSERPITNFDPKGDPYNPTYGYNPGAGYVSNSDPLGSLYVEGALLNPVFKLAGNAVSNVARGLTKYSSKYVPEVRRTVQDKINSLFRREAEDKARTYKLYDDAIESRNRIIEDLYSNPAYMERARQIQNTYGDDYAKVYEDIINQYNTNYWNLPNPVIKQLDAKAKMQAKDAAVNRYITRRQPAGYDDFEYQINRNLTEIDYPTTRHELGHYVDFNLAKSSNPDYSNSMFAQLKRDLSKQKNPLFPDKTDYYSKGTEQKSYMNTLREYMFKNGMINNIGDKVTSRQIKKAIRSLPKDMRSIEAAYLQFATPGQYTKWFNKIPLLGTYPIVNKQFQNYEEDEDKAREQR*	MEREAFRQRMQQYKQARENNPQLKYWDWKKYADGGTIDEDPPQSTSERPITNFDPKGDPYNPTYGYNPGAGYVSNSDPLGSLYVEGALLNPVFKLAGNAVSNVARGLTKYSSKYVPEVRRTVQDKINSLFRREAEDKARTYKLYDDAIESRNRIIEDLYSNPAYMERARQIQNTYGDNYAKVYEDIINQYNTNYWNLPNPVIKQLDAKAKMQAKDAAVNRYITRRQPAGYDDFEYQINRNLTEIDYPTTRHELGHYVDFNLAKSSNPDYSNSMFAELKRDLSKQKNPLFPDKTDYYSKGTEQKSYMNTLREYMFKNGMINNIGDKVTSRQIKKAIRSLPKDMRSIEAAYLQFATPGQYTKWFNKIPLLGTYPIVNKQFYNYEEDKDKARKQR*
57	subfam64981	W1	W6	17	18	1	5.88	SNP	L2_057_008G1_scaffold_60_12	L5_057_914G1_scaffold_223_reordered_13	virion structural protein			MEINSQVNTFIGGMNIDSDITMLADNQYRWAENIRLLTDNAGTTGILQNIEDVRQYEGGIEASENILGTAVTRWYNSTKKIVEECGIVVTMELYEGTYINNVWAITDFNSIKPTWTLVVSAVMNLVNKVAIVTNYESDKVSKIYISDGTSSIKCINISAQYKTDKTNHIEDDTYFDLLPSSTIAPFKFIELTSGNLPAGMIQYCYQLFSVHGGETSTSSLSPMIPISSSNSNSSKTFKGDRQGESTDKGCMLQATLFNDGRFEKIRIISIQYTSNTQTPKIYVINELDLPKSEDNVITFNYNDVGSSYVNELSIEEFNDLVPFEFNAKSIAKMDNRLFASNVQELTWDVDYDARAYRCNSNGIIKLNSSISNQDITTTFQELISPETDLVIPEEHDCIN…	MEINSQINTFQGGLNLDSDITMLADNQYRWAENIRLLTDNAGTTGILQNIEDVRQYEGGIEASENILGTAVTRWYNSTKKIVEECGIVVTMELYEGTYINNVWAITDFNSIKPTWTLVVSAVMNLVNKVAIVTNYESDKVSKIYISDGTSSIKCINISAQYKTDKTNHIEDDTYFDLLPSSTIAPFKFIELTSGNLPAGMIQYCYQLFSVHGGETSTSSLSPMIPISSSNSNSSKTFKGDRQGESTDKGCMLQATLFNDGRFEKIRIISIQYTSNTQTPKIYVINELDLPKSEDNVITFNYNDVGSSYVNELSIEEFNDLVPFEFNAKSIAKMDNRLFASNVQELTWDVDYDARAYRCNSNGIIKLNSSISNQDITTTFQELISPETDLVIPEEHDCIN…
57	subfam40493	W1	W6	11	12	1	9.09	SNP	L2_057_008G1_scaffold_60_1	L5_057_914G1_scaffold_223_reordered_1	Reverse transcriptase	REFSEQ gp20 protein	MatK_N	MKKFKNLYQKITDLENIKLAHHNARKNKTHRDDVKKVDEDIEGFCKQIQDMLINHTYKTSEYFTFKLYEPKERIIFKLPYFPDRIVHHAIMNIMEPLWINQMIPQTYSCIKKRGIHKVLKQIQHDLKDRKNTKYCLKIDIRKFYPSVDHDTLKQIIRIKIADRELLQLLDEIIDSSDGVPIGNYLSQFFANLYLSYFDHWVKEDKNIKYYYRYADDIVILYKDKESLQTLLRDIKQYLKDNLKLQLKNNYQVFPVESRSIDFVGYKIYHNFTLVRKALKKRYCKKNAKLNKRSTNYKYYRRKMASYIGWFKHANCYSLLNKTIKHKELLDYLDIRKGNRTYE*	MKKFKNLYQKITDLDNIKLAHHNARKNKTHRDDVKKVDADIEGFCKQIQDMLVNHTYKTSEYFTFKLYEPKERIIFKLPYFPDRIVHHAIMNIMEPLWINQMIPQTYSCIKKRGIHKVLKQIQHDLKDRENTKYCLKIDIRKFYPSVDHDTLKQIIRIKIADRELLQLLDEIIDSSDGVPIGNYLTQFFANLYLSYFDHWVKEDKNIKYYYRYADDIVILYKDKKSLQTLLRDIKQYLKDNLKLQLKNNYQVFPVESRSIDFVGYKIYHNYTLVRKALKKRYCKKNSKLYRRNTNYKYYRRKMASYIGWFKHANCYSLLNKTIKHKELLDYLDIRKGNRTYE*
57	subfam75013	W1	W6	11	12	1	9.09	SNP	L2_057_008G1_scaffold_60_91	L5_057_914G1_scaffold_223_reordered_93		sp|Q6QGF0|FIBC_BPT5 Probable central straight fiber		MAQYATKDELNELTGLVRTLQGNINTLDTSVGELDTLVERINHLATLKDVTITYITEGDLLQYASDGTWHNIQPSALGIGGGEGGGVVDTSVVKALIKSEGSKLFISKLYDDVSSGIITFNGGLRSNKMTYLNQGVQMGTFITGMIGGTGAQIDKDGRGEMTSLILREFLEVPELRFNKIDVVSGELWNSIAFGTIEDVDLVNQIVTLKLEEGEYSGIHVNDICRGIFHNFDGVNNTETGTDDCGFDKVQGFSTAYFTPIEVLDARGKQFRYSLKQGTTQHPCKAMKFAVYGNFTDETRRSSAYATRTYKRYLKDVNTWALNYTNIASQFGNLNGLTIPGAPNNGQLQGDGAYLTNVYMTGSIIEFTPEQLDQLHGQDAYAVSLSSEFGTVIVDNEFNI…	MAQYATKDELNELTGLVRTLQGNIKTLDTSVGELDTLVERINHLATLKDVTITYITEGDLLQYASDGTWHNIQPSALGIGGGEGGGVVDTSVVKALIKSEGSKLFISKLYDDVSSGIITFNGGLRSNKMTYLNQGVQMGTFITGMIGGTGAQIDKDGRGEMTSLILREFLEVPELRFNKIDVVSGELWNSIAFGTIEDVDLVNQIVTLKLEEGEYSGIHVNDICRGIFHNFDGVNNTETGTDDCGFDKVQGFSTAYFTPIEVLDARGKQFRYSLKQGTTQHPCKAMKFAVYGNFTDETRRSSAYATRTYKRYLKGVNTWALNYTNIASQFGNLNGLTIPGAPNNGQLQGDGAYLTNVYMTGSIIEFTPEQLDQLHGQDAYAVSLSSEFGTVIVDNEFNI…
57	subfam22715	W1	W6	10	11	1	10	SNP	L2_057_008G1_scaffold_60_14	L5_057_914G1_scaffold_223_reordered_15				MATNRFDKPIESEYISQYTPIPFEQLYAIGKANNERVDKAYQDLGNQFTKWSEFRSPSAIDTKRWYDLTVGAGQDIVNKLAANPDLIKTAEGRSLIQSFINTRPYNELSQLQQSREGLLQRQKVNQQLMLSGKYNPLWHEVDFTNYNTLDSGVFNDVAPLAYKSEVDLVKPYVDNLKPGFIRQEGAYDWRGVSSERTDQEIANNISAIYNTPEAQKHIQVLIQQGYTPEQANALFANRIYRAGREFAYEDRELNPLSKIYEEDRLKRARTGQQTAQKPFRLTESIATTGGDAFKLGTQAYIANKYRDQINSLTDQYNKAVESNDNLSANIFKEQLRKIYNESNSYTPNKLFNEIFKEYATDGKLTNIDLSNATNDILNRFAAPSPIASVNDLLQTTIPG…	MATNRFDKPIESEYISQYTPIPFEQLYAIGKANNERVDKAYQDLGNQFTKWSEFRSPSAIDTKRWYDLTVGAGQDIVNKLAANPDLIKTAEGRSLIQSFINTRPYNELSQLQQSREGLLQRQKVNQQLMLSGKYNPLWHEVDFTNYNTLDSGVFNDVAPLAYKSEVDLVKPYVDNLKPGFIRQEGAYDWRGVSSERTDQEIANNISAIYNTPEAQKHIQVLIQQGYTPEQANALFANRIYRAGREFAYEDRELNPLSKIYEEDRLKRARTGQQTAQKPFRLTESIATTGGDAFKLGTQAYIANKYRDQINSLTDQYNKAVESNDNLSANIFKEQLRKIYNESNSYTPNKLFNEIFKEYATDGKLTNIDLSNATNDILNRFAAPSPIASVNDLLQTTIPG…
57	subfam59862	W1	W6	25	29	4	16	SNP & Indel	L2_057_008G1_scaffold_60_16	L5_057_914G1_scaffold_223_reordered_17		DUF3600	DUF3600	MIICPNFSDKNVLKEFNELKELVGEIGAYHIWNENNGNPIDQTKDGKPSKLFSDLLQYYNGDRAAAIKGKAKTFTETFSMWFEGSTAIDENGEPIITEFDGGRVFVSDPEYDSTKELTELDTSKIKSVDNTGSFSASDSRIKGSELDESLQYYLTNSLDERYQQDVQEYIEAYRQYFDKYDYATKENLEKELERVIQKIHDGLKARLYTLNKKDTNVTDEFKAALTLQISELENRTVDRIQNITNFIYSTKYDILSTIRQIRDVVNGVQDKMTLKQLLDLKQDFFNFYCPMLDECVNTLSATEEYKYIVGENLYRNLLKEAKRMQTILNVGANNVNNMITKQSAEEIRRIGISVNSPTIENYIQEHQETIGKDILAITAWVGAGDKINDEAIRALFHIT…	MIICPNFSDKNVLKEFNELKELVGEIGAYHIWNENNGNPIDQTKDGKPSKLFSDLLQYYNGDRAAAIKGKAKTFTETFKMWFGDWLHDPNNSSKIVDENGEPKLVYHYTNNPELSEFSANFDNYFSKVKGGTKNAFFFTEKQSDGLLGRTIGIPVFLNVRNLEKHSGTKQQLRDSGEGFVPIVNRVSEQDNSGVVFTNFDDNQKVNQTVYVATRPNQIKSIDNSGSFSTSDNRIKGSELDESLQYYLTNSLDERYQQDVQEYIEAYRQYFDKYDYATKENLEKELERVIQKIHDGLKARLYTLNKKDTNVTDEFKAALTLQISELENRTVDRIQNITNFIYSTKYDILSTIRQIRDVVNGVQDKMTLKQLLDLKQDFFNFYCPMLDECVNTLSATEEYK…
57	subfam52755	W1	W6	5	7	2	40	SNP	L2_057_008G1_scaffold_60_11	L5_057_914G1_scaffold_223_reordered_11	tail tubular protein	REFSEQ structural protein		MIYKMTSSKAVIAKVIADLGLNETEIPITDIKQWIGESLMNIGSVNQLDHKVEVIPINGYQAKLPCDLERLNSVAYSTCDCGGWIPMKKSTGTFSVYDKKDNCDCCNMIIHDDVLIPLVKNLHNLTKDKDALEILNKDTNTRQTLSTLINNYTVCSKNGRLQHTSFNGTNFSYTPQYDVKPGYLISNVPEGYAKISYHAIYTDEDGMPMMPDVQSYFEACFWYCAQKILYIKYIKGEVHRQLWIDAKNSYNFYRKQAYAESLMPNQDELTNIKYTWNTLVPEIDEERTFFSTTGDRQEIYNQNYNRLWR*	MIYKMTSSKAVIAKVIADLGLNETEIPITDIKQWIGESLMNIGSVNQLDHKVEVIPINGYQAKLPCDLERLNSVAYSTCDCGGWIPMKKSTGTFSVYDKKDNCDCCNMIIHDDVLIPLVKNLHNLTKDKDALEILNKDTNTRQTLSTLINNYTVCSKNGRLQHTSFNGTNFSYTPQYDVKPGYLITNVPEGYAKISYHAIYTDEDGMPMIPDVQSYFEACFWYCAQKILYIKYIRGDVHRQIYIDAKTSYNFYRKQAYAESLMPNQDDLSNIKYTWNTLVPEIDEERTFFSTTGDRQEIYNQNYNRLWR*
57	subfam38944	W1	W6	4	6	2	50	SNP	L2_057_008G1_scaffold_60_95	L5_057_914G1_scaffold_223_reordered_97		peptidase	Peptidase_M15_3	MDRNELIKEVSKYFKVQELVCPHCYNKFGETSWQFISTELLSTLYVLRTKIFNKPITINTWKTGGQFSQRGLRCNMCQLVKNKSSIYLSAHCLGKAIDFNVKDLDSNAVNNIVRQNAELFEYPIRLEANTDGWSHIDVYQPKDSSKKLLEFNG	MDRNELIKEVSKYFKVQELVCPHCYNKFGETSWQFISTELLSTLYVLRTKIFNKPITINTWKTGGQFSQRGLRCNMCQLVKSKSSIYLSAHCLGKAIDFNIKDLDSNTVNNIVRQNAELFEYPIRLEANTDGWSHIDVYQPKDSSKKLLEFNG*
57	subfam27128	W1	W6	0	4	4	inf	indel	/	L5_057_914G1_scaffold_223_reordered_12	homing endonuclease	group I intron endonuclease	GIY-YIG NUMOD1	/	MEINKHIIFYPLDSKFIKRCTVSAGVYMIRNVLNGKSYIGSSNSIKRRLTTHISHLKCNRHANRHLQSAYNKYGQKSFVFCILEQCEPILETILMLEQKYLDLKPEYNNVAKAGSNKGFKKTKQQSIKTAVGLYGKPKPYGSQYRYKEYNNAIKNVNYRNPNRMTPVLQFDLNHNFIAEYDSIAEAARSIKKCYSCIKDACKKRQLSAYGFLWEYKKDEDKKKVRKERRGKWKSIVR*
57	subfam58893	W1	W6	0	2	2	inf	indel	/	L5_057_914G1_scaffold_223_reordered_80	protease			/	MNWFKETWWLVKQLFTTTKNKDKVQYKHMDHYPFSGYSAMSWCGYILTKKKESDIKTTTWNHENIHLQQAENKGSWLKYYADYVWEWIKGNPITYPASSAYYTIPYEMEAYANEDKSDYEINTNKYKIKNRKKTYRENKKNWFNYIKNL*
57	subfam33112	W1	W6	1	8	7	700	indel	L2_057_008G1_scaffold_60_90	L5_057_914G1_scaffold_223_reordered_92		structural protein		MIQVADNFNYRGKKPNFDRDSFDTFCIFFDYKDNSRKGWINENQFFGGRLTGNYGILTTDIDFFDVINSNNFYKIGFEGINTCAIKLSGVNKWKLNDLRMHESIYNKPYIILNDCKDIELSSTVYMDETYVKATKTSRSVLHTELNDIHLEYKNEKQEIYNSSIYKSYLYRYYDETSDIVEDGFINIQLINFFKEKSLFSPNVFTYETYNVTTIIDATTFPVVYSSREIYNLNTHIKFKLRGNGKVIFRYKNDTDNIVETPPYSSQDIDLCYNYNYKLKILPSSYYVNRIVIKDVNPITLSGNSFIIAQSEDVYIKNTRDYLVFIQNNSICKVHYSIGNNSNYRTYTINPGISIIMETEIENITMFPAGNNRPDMPVVGYQYFDTTINKPIFYDGSKWI…	MIQVADNFNYRGKKPNFDRDSFDTLQDMKNYSENSLDDGHISYCKETNKHYKFNSNNQSDPTTGKWVEQHEAVPADEEDITEQNGTLQLANKTYDKQSFSGLGRVYLRKNIVGDKNVLTQAMINKANIIYVIQYDYDLNGQTIVTPSNSILKFDGGSFDNGIVDISNTTDLINPKFNKNCKIAKDTILKDFVDVRTLGIYPDDTDYGWSKLDNLCNKANTVYFFPRGIYKFTSGIKLYQSGTTLIGECTYADIMTVNDESLRGTVFDFSISSGTSEEPKYCINFADSYSSGIERITIHSNSVQELKDNRDLIDGEHTVEEIWTVSYNNTYIRGVRGGNINLVKFMKISDYAYYLEGAYANITNCSFYKCNKCMRLTQDNVVNNIKVFYCNYFASLNALN…
