## Supplementary material for "Infant gut bacteriophage strain persistence during the first three years of life": Table S8

### Sheet: TableS5_DGRs
Infant	Time windows	Contig	RT gene	RT start	RT stop	RT strand	Fragment start	Query Start	Query Stop	Subject Start	Subject Stop	Match strand	N gaps	Bias code	Max Single nucleotide bias	Max A/T bias	Minimum distance to RT	TR Q or S	IMH length code	Predicted IMH	Mismatches query (A;T;C;G)	Mismatches subject (A;T;C;G)	original_contig
57	Mom1	L2_057_000M1_scaffold_83	L2_057_000M1_scaffold_83_reordered_forDGR_92	85804	86832	+	65804	19583	19644	19797	19858	plus	0	2	1	1	142	2	0	NA;NA	0;4;3;7	14;0;0;0	L2_057_000M1_scaffold_83
57	W1	L2_057_008G1_scaffold_60	L2_057_008G1_scaffold_60_reordered_forDGR_92	85597	86625	+	65597	19583	19644	19797	19858	plus	0	2	1	1	142	2	0	NA;NA	0;4;3;7	14;0;0;0	L2_057_008G1_scaffold_60
57	W5	L4_057_726G1_scaffold_163	L4_057_726G1_scaffold_163_12	14813	15841	+	0	14370	14457	14584	14671	plus	0	2	1	1	142	2	0	NA;NA	0;3;1;13	17;0;0;0	L4_057_726G1_scaffold_163
57	W6	L5_057_914G1_scaffold_223	L5_057_914G1_scaffold_223_87	86725	87753	+	66725	19581	19642	19796	19857	plus	0	2	0.938	0.938	143	2	0	NA;NA	0;1;5;10	15;1;0;0	L5_057_914G1_scaffold_223
57	Mom2	L5_057_000M1_ACPhage_curated	L5_057_000M1_ACPhage_manually_extended_v4_for_mapping_fixAME_reordered_fixAME2_90	85867	86895	+	65867	19581	19642	19796	19857	plus	0	2	0.938	0.938	143	2	0	NA;NA	0;1;5;10	15;1;0;0	L5_057_000M1_ACPhage_manually
79	W6	L5_079_1094G1_scaffold_161	L5_079_1094G1_scaffold_161_reordered_forDGR_82	75529	76536	-	55529	21146	21234	21305	21393	plus	0	2	0.905	0.905	139	1	1	AGCCCC;AGCCCC	1;19;1;0	7;1;8;5	L5_079_1094G1_scaffold_161
79	Mom2	L5_079_000M1_scaffold_261	L5_079_000M1_scaffold_261_81	75333	76340	-	55333	21146	21234	21305	21393	plus	0	2	0.905	0.905	139	1	1	AGCCCC;AGCCCC	1;19;1;0	7;1;8;5	L5_079_000M1_scaffold_261
123	Mom1	L3_122_000M1_scaffold_494	L3_122_000M1_scaffold_494_9	6549	7556	+	0	6153	6241	6320	6408	plus	0	2	0.952	0.952	141	2	0	NA;NA	0;3;7;11	20;1;0;0	L3_122_000M1_scaffold_494
123	W1	L3_123_064G1_scaffold_119	L3_123_064G1_scaffold_119_8	5012	6265	+	0	6155	6243	6322	6410	plus	0	2	0.952	0.952	57	2	0	NA;NA	0;3;7;11	20;1;0;0	L3_123_064G1_scaffold_119
123	W2	L4_123_122G1_scaffold_81	L4_123_122G1_scaffold_81_14	16185	17192	-	0	17333	17421	17500	17588	plus	0	2	0.952	0.952	141	1	1	GCTCGTG;GCCCGTG	1;20;0;0	3;0;11;7	L4_123_122G1_scaffold_81
